# Different metabolite profiles across *Penicillium roqueforti* populations associated with ecological niche specialisation and domestication

**DOI:** 10.1101/2024.01.12.575369

**Authors:** Ewen Crequer, Emmanuel Coton, Gwennina Cueff, Johan V. Cristiansen, Jens C. Frisvad, Ricardo Rodriguez de la Vega, Tatiana Giraud, Jean-Luc Jany, Monika Coton

## Abstract

Fungi are known to produce many chemically diversified metabolites, yet their ecological roles are not always fully understood. The blue cheese making fungus *Penicillium roqueforti* thrives in different ecological niches and is known to produce a wide range of metabolites, including mycotoxins. Three *P. roqueforti* populations have been domesticated for cheese production and two populations thrive in other anthropized environments, i.e., spoiled food, lumber and silage. Here, we looked for differences in targeted and untargeted metabolite production profiles between populations using HPLC-HR-Q-TOF and UHPLC-Q-TOF-HR-MS/MS. The non-cheese populations produced several fatty acids and different terpenoids, lacking in cheese strains. The Termignon cheese population displayed intermediate metabolite profiles between cheese and non-cheese populations, as previously shown for other traits. The non-Roquefort population, the cheese population with the strongest domestication syndrome, produced the lowest quantities of measured metabolites, including known mycotoxins such as mycophenolic acid (MPA), andrastin A and PR toxin. Its inability to produce MPA was due to a deletion in the *mpaC* gene, while a premature stop codon in ORF 11 of the PR toxin gene cluster explained its absence and the accumulation of its eremofortin A & B intermediates. In the Roquefort population, we detected no PR toxin nor eremofortins A or B, but found no indel or frameshift mutation, suggesting downregulation. Our results suggest that domesticated cheese populations were selected for lower toxin production while populations from other anthropized environments maintained high metabolite diversity, the bioactivities of these compounds being likely important in these ecological niches.
