## Supplemental Tables S3, S4, S5 for "Different metabolite profiles across *Penicillium roqueforti* populations associated with ecological niche specialisation and domestication"

### Sheet: Suppl. Table S3
Table S3. Targeted metabolite concentrations (ng of metabolite /g of extracted medium / mg of mycelium) and measured mycellium mass in YES medium after 10 days day culture at 25°C for each screened isolate. For PR toxin concentration is expressed in area /g of extracted medium /g of mycelium as no quantifiable etalon was evalable.
Strain short ID	Population	Eremofortin B	Eremofortin A	PR toxin	Roquefortine C	MPA	Andrastin A	(Iso-)Fumugaclavine A	MPA neg	Andrastin A neg
L1	Lumber / spoiled food	51.8	35.9	314847.1	315.1	< LOQ	1393.6	< LOD	< LOQ	1361.7
L3	Lumber / spoiled food	34.5	32.3	187350.9	472.5	2023-05-06	768.8	158.3	< LOQ	877.9
L4	Lumber / spoiled food	2023-05-21	2023-07-18	247795.8	259.7	< LOD	653.5	106.6	< LOD	764.3
L5	Lumber / spoiled food	59.8	39.3	358818.5	345.7	< LOD	1518.4	354.9	< LOD	1489.9
L6	Lumber / spoiled food	37.0	54.8	555342.1	423.6	< LOQ	1231.7	406.5	< LOQ	1340.2
L9	Lumber / spoiled food	< LOQ	2023-06-12	< LOQ	661.4	65.1	1238.0	100.7	63.4	1325.2
L10	Lumber / spoiled food	< LOQ	< LOQ	< LOQ	692.1	2023-09-10	787.4	115.5	< LOQ	932.3
L11	Lumber / spoiled food	60.4	46.5	378149.2	254.0	< LOD	1345.4	271.1	< LOD	1434.9
L12	Lumber / spoiled food	2023-06-20	< LOQ	< LOQ	663.9	2023-05-17	272.4	< LOD	< LOQ	479.1
L13	Lumber / spoiled food	< LOD	< LOQ	< LOQ	598.6	< LOQ	657.1	68.5	< LOD	774.7
N2	Non-Roquefort	254.5	125.6	< LOD	433.9	< LOD	512.4	206.7	< LOD	748.0
N4	Non-Roquefort	118.8	77.9	< LOD	575.9	< LOD	386.4	107.0	< LOD	619.4
N6	Non-Roquefort	81.7	47.0	< LOD	404.7	< LOD	234.1	62.6	< LOD	382.1
N7	Non-Roquefort	230.4	102.1	< LOQ	419.0	< LOD	437.2	148.7	< LOD	700.1
N8	Non-Roquefort	186.6	83.6	< LOQ	366.9	< LOD	374.1	127.7	< LOD	592.6
N10	Non-Roquefort	127.5	93.7	< LOQ	579.8	< LOD	404.4	124.6	< LOD	614.9
N11	Non-Roquefort	158.6	61.1	< LOD	393.0	< LOD	404.8	139.2	< LOD	644.7
N12	Non-Roquefort	122.3	98.1	< LOD	354.3	< LOD	211.5	2023-07-11	< LOD	409.3
N13	Non-Roquefort	258.2	132.1	< LOQ	418.5	< LOD	242.7	131.0	< LOD	453.4
N14	Non-Roquefort	39.3	32.3	< LOD	565.7	< LOD	604.3	67.5	< LOD	882.5
N15	Non-Roquefort	34.8	2023-05-26	< LOD	604.3	< LOD	632.8	65.2	< LOD	872.7
N16	Non-Roquefort	359.4	211.5	< LOQ	621.6	< LOD	442.9	186.5	< LOD	675.2
R1	Roquefort	< LOD	< LOD	< LOD	802.3	2023-02-25	541.5	106.2	2023-03-24	691.8
R2	Roquefort	< LOQ	< LOQ	< LOD	873.7	2023-09-29	1304.6	233.5	2023-01-29	1296.7
R3	Roquefort	< LOQ	< LOD	< LOD	989.4	11.0	584.3	128.5	< LOQ	747.9
R5	Roquefort	25.0	< LOQ	< LOQ	< LOD	2023-09-27	1518.7	388.0	2023-05-26	1395.3
R6	Roquefort	< LOD	< LOD	< LOD	1102.9	34.8	599.3	93.6	31.6	770.2
R7	Roquefort	< LOQ	< LOQ	< LOQ	446.1	2023-04-15	1465.3	348.9	< LOQ	1335.5
R8	Roquefort	< LOD	< LOD	< LOD	583.3	2023-09-29	562.0	130.8	2023-04-27	622.7
R9	Roquefort	< LOQ	< LOQ	< LOQ	710.6	52.9	641.6	112.0	44.8	714.8
S1	Silage / spoiled food	63.3	37.9	318672.2	288.6	< LOQ	728.6	268.8	< LOD	940.9
S2	Silage / spoiled food	< LOQ	< LOQ	< LOQ	611.6	35.4	1415.6	294.8	36.1	1402.7
S3	Silage / spoiled food	< LOQ	< LOD	< LOD	464.3	2023-01-14	990.0	189.3	< LOQ	1072.0
S5	Silage / spoiled food	81.8	55.6	368286.4	715.4	38.9	1160.1	321.3	45.0	1239.7
S7	Silage / spoiled food	36.8	33.8	747823.9	434.7	< LOD	304.2	2023-04-23	< LOD	516.9
S10	Silage / spoiled food	< LOD	< LOD	< LOD	382.7	< LOD	541.6	< LOQ	< LOD	724.4
S12	Silage / spoiled food	< LOQ	< LOD	< LOD	448.9	10.0	801.7	2023-06-26	< LOQ	950.7
S13	Silage / spoiled food	2023-04-28	< LOQ	< LOQ	614.1	130.3	707.7	125.5	118.5	901.1
S14	Silage / spoiled food	41.0	47.3	215760.3	< LOD	< LOD	964.6	240.7	< LOD	1048.9
S15	Silage / spoiled food	2023-01-20	2023-05-27	121544.9	< LOD	< LOD	750.1	200.1	< LOD	808.1
T1	Termignon	< LOD	< LOD	< LOD	106.1	2023-07-22	388.1	78.2	2023-09-20	528.3
T2	Termignon	2023-05-18	16.0	< LOQ	619.1	2023-01-18	402.1	61.6	2023-09-17	567.3
T3	Termignon	< LOD	< LOD	< LOD	513.1	2023-06-22	524.6	93.5	2023-05-21	629.2
T4	Termignon	2023-08-29	2023-05-21	185041.0	711.0	2023-05-29	407.3	65.2	2023-03-31	691.0

### Sheet: Suppl. Table S4
Table S3. Metabolite area/g of extract medium/mg-1 of mycellium in YES medium after 10 days day culture at 25°C for each screened isolate.
Name	Population	Strain	Eremefortin B	Eremefortin A	PR toxin	Roquefortin C	Mycophenolic acid	Andrastin A	Iso-fumigaclavine	Terpen 1	D-Phe-L-Val-D-Val-L-Phe	D-Phe-L-Val-D-Val-L-Tyr	Terpen 10	Fatty acid 1	Fatty acid 2	Fatty acid 3	Fatty acid 5	Fatty acid 6	Fatty acid 7	Fatty acid 9	Laurylethanolamine	MPA isomer	MPA prenyl	Cyclo-Phe-Val-Val-Phe	Festuclavine	Roquefortin D	Terpen 11	Terpen 2	Terpen 3	Terpen 4	Terpen 5	Terpen 6	Terpen 7	Terpen 8	Terpen 9	Unknow 11	HomoMPA	MPA prenyl	MPA IV	Unknow 16	Unknow 17	Unknow 19	Unknow 2	Unknow 20	Unknow 21	Unknow 24	Unknow 3	Unknow 4	Unknow 8
L1	Lumber / spoiled food	L1	12123	3700	314847	272083	10317	383543	0	1927.31	19353.8	21683.7	92543.3	0	1500.94	314.185	379.599	565.381	0	0	34.4314	547.636	1160.87	12947.3	125701	319.576	19480.2	2317.65	2208	552.415	23099.4	2391.04	4394.18	2205.45	7505.66	120.008	278.985	1160.87	123.327	569.656	1374.04	6.5552	8835.77	2222.11	2138.68	14518.1	15409.2	2566.75	309.427
L10	Lumber / spoiled food	L10	1104	346	19520	521348	22675	195767	335296	5496.9	100776	177410	37447.1	10475.3	1281.48	113.287	38412.7	36.2502	8590.76	812.674	128073	1288.02	1524.2	8549.99	8290.58	1397.7	2383.32	64.1345	195.187	0	6451.43	35.2093	355.723	53.735	60.0472	4222.16	19909.1	1524.2	6334.18	1302.51	224.165	7.07319	8895.46	2151.35	1282.95	8276.18	12333	329.177	14112.7
L11	Lumber / spoiled food	L11	10586	3626	281841	165156	0	276001	647926	1915.01	3434.06	3370.61	93311.5	4140.65	1114.87	855.304	9933.77	698.055	3933.2	278.953	43491	0	101.768	9784.29	20412.2	39.3356	31484.7	439.017	721.945	1351.56	33963	393.466	991.157	478.776	755.55	45.2031	24.5712	101.768	55.5684	0	0	0	221.177	1796.03	1329.33	3745.85	47.7333	0	37.2799
L12	Lumber / spoiled food	L12	2780	489	11998	340650	24330	44948	943	466.921	3820.83	9141.47	38251.5	0	667.983	1044.29	268.935	1148.07	0	0	34.0128	44.1254	667.942	9325.89	0	198.151	6844.25	57.7633	258.115	1089.52	9534.53	109.796	204.309	174.407	2.98817	93.2965	1713.88	667.951	64.9609	51.1125	0	6.35765	507.755	1643.6	1516.24	3221.07	715.727	3.66265	1858.86
L13	Lumber / spoiled food	L13	71	324	21420	549980	9486	198784	242140	6970.67	91473.4	205665	48400.5	912.957	2165.58	263.474	14664	102.486	1537.51	157.788	51835.5	815.33	10043.1	10209.2	5842.84	805.557	2853.19	19.7478	69.8918	6.51389	10045.7	8.76617	224.104	22.1256	0	4144.43	15772.1	10043.1	2633.91	901.089	67.9416	0	10412.5	2546.85	1780.85	7800.55	20503.6	96.1579	10582.5
L3	Lumber / spoiled food	L3	10766	4498	250690	527697	20422	282799	679225	4479.46	50398.8	84848.8	122530	0	2021.81	644.49	351.251	812.761	0	0	16.9133	1289.3	1052.83	12106.7	22213.3	886.851	20061.3	469.052	947.51	94.9537	45796.3	452.748	1441.4	650.176	2078.61	1080.49	1722.89	1052.83	775.863	1139.01	798.788	3.74903	8785.21	2202.75	1854.38	9331.59	12834.3	1381.25	1885.97
L4	Lumber / spoiled food	L4	6649	2551	335116	300155	1789	242753	462302	3533.64	7454.08	18569.8	86713.3	0	2118.66	1586.23	325.319	2489.36	0	0	19.2514	145.265	367.427	9752.7	12580.3	73.9637	30159.5	662.192	1410.23	779.072	43305.5	746.307	1717	949.327	2096.68	96.2901	665.789	367.351	52.5299	163.76	92.1625	0	3940.91	2311.58	1965.61	6489.32	18727.8	191.442	744.749
L5	Lumber / spoiled food	L5.1	13885	4032	354119	291615	4623	412697	1123331	1981	3587.24	3973.24	89717.8	0	2677.67	517.785	336.011	860.476	0	0	21.7228	92.4054	164.132	13230.5	14458.1	104.295	23733.6	530.749	924.513	1073.13	36916.1	430.03	1335.2	550.258	1985.07	17.6907	55.252	164.132	10.3188	107.135	56.4382	0	3036.79	2272.79	1990.3	10203.4	10198.9	117.391	66.1459
L6	Lumber / spoiled food	L6	10282	6912	665869	430233	20057	406340	1562922	3053.9	15407.7	34868.2	129633	9219.58	3468.93	3437.87	54706.7	2302.93	9479.58	813.258	215573	2517.71	1240.04	14777.9	14565.2	147.069	46043.5	5322.93	4545.23	659.209	55671	4564.38	7598.09	3680.83	21394.7	702.38	684.047	1240.13	501.584	2207.81	3967.22	1.31614	13082.2	2867.41	1609.39	13601.7	13776	8121.67	726.946
L9	Lumber / spoiled food	L9	1614	1053	51162	493156	127629	304781	288859	5291.46	81928.5	162446	61608.8	7222.5	1693.02	1303.34	39835.9	840.787	6886.93	622.538	154142	1851.11	1816.76	10668.2	6399.89	907.949	5664.77	114.015	349.549	51.2997	14297.9	72.6263	484.296	122.346	205.725	1452.45	7024.95	1816.76	2930.38	1505.85	751.447	110.218	4386.18	1920.57	1230.38	9808.8	6023.75	1331.93	5558.92
N10	Non-Roquefort	N10	35639	11731	19676	565732	911	129256	467881	1484.12	17715	22559.1	17013.3	0	6784.66	551.873	389.751	886.798	0	0	19.3111	6.97543	0	4637.99	9498.15	2138.31	3167.35	16.2277	1607.91	193.742	2852.43	36.6852	97.7876	54.9247	7.83156	0	0	0	0	7.24279	0	0	7648.38	1443.96	1059.98	15725.5	5619.91	0	0
N11	Non-Roquefort	N11	37832	6432	3589	333250	372	110111	445493	886.602	66398.1	46128.2	11108.9	55.1107	2331.06	96.9257	380.175	21.7158	122.462	0	3395.16	0	0	12708	8969.47	2461.21	1786.36	32.1394	2544.66	29.1119	1384.61	28.8935	176.95	47.3442	0	0	0	0	0	0	0	0	1258.62	2054.61	1914.63	10455	2052.88	0	0
N12	Non-Roquefort	N12	19419	6974	5288	200692	224	37931	24895	469.576	48627.9	49396	21047.2	49.6236	810.843	332.408	237.848	239.04	79.0448	0	2305.59	0	0	9393.69	318.918	131.808	3235.36	10.8135	1428.71	1666.24	3919.64	12.1925	72.8721	23.186	0	0	0	0.947416	0	0	0	0	1.51189	1391.1	1280.56	3510.66	3.09917	0	0
N13	Non-Roquefort	N13	76312	17487	28081	432610	541	81014	516771	459.249	91318.8	79630.6	24636.3	43.6589	5308.72	588.725	377.06	372.572	91.1483	0	2693.6	0	0	19783.7	8403.59	1876.15	5840.19	19.7307	3414.27	244.974	5066.11	54.9427	79.2324	73.9173	24.8683	0	0	0	0	0	0	0	5291.76	2346.58	1684.6	13341.6	12239.1	2.75043	0
N14	Non-Roquefort	N14	7385	2680	2266	384045	582	133998	175179	976.004	98636	130133	5625.06	35.3353	3172.54	236.718	332.664	223.371	71.452	0	2028.68	0	0	11694.3	3295.28	999.3	691.778	0	617.57	0	726.412	1.94316	26.5643	0	0	0	0	0	0	0	0	0	1016.52	1784.3	1660.66	9654.04	4449.93	0	0
N15	Non-Roquefort	N15	6564	2191	2008	414967	735	142023	171235	1021.48	116472	128568	4504.87	126.261	3246.68	278.606	351.225	342.884	150.337	0	3651.75	0	0	12478.9	3078.17	1251.27	559.348	0	548.225	0	568.322	0.9182	29.9333	0	0	0	0	0	0	0	0	0	1374.84	2344.5	1933.48	9987.2	5619.4	0	0
N16	Non-Roquefort	N16	83879	22143	41921	504430	701	117348	580615	985.305	112168	107086	30574.3	102.726	5727.54	621.024	114.975	1070.19	121.645	0	3392.73	0	0	13063.3	10038.8	2300.87	6867.46	46.1633	3242.28	274.417	4812.2	86.8306	186.268	153.606	23.0313	0	0	0	0	9.81344	0	0	4757.47	3486.98	2516.15	14704	7563.42	1.57299	0
N2	Non-Roquefort	N2	55356	12202	7566	333301	576	126938	601013	1010.06	57975.6	49748.3	22313.4	0	3719.9	121.949	306.875	89.227	0	0	22.4346	0	0	11563.2	6362.7	1311.93	3237.48	53.8042	2844.89	102.6	2126.94	72.5827	237.928	118.474	10.0179	0	0	0	0	0	0	0	2282.52	2049.06	1679.99	10763.4	3285.68	0	0
N4	Non-Roquefort	N4	23037	6735	6086	392184	598	85664	279324	1046.63	16595.1	21676.7	13572.5	0	4569.28	184.872	272.129	87.0191	0	0	19.3953	0	0	2951.44	4839.41	1857.09	1789.83	8.48075	1048.75	128.165	2883.7	21.6354	66.7382	35.238	1.33869	0	0	0	0	0	0	0	3871.66	958.861	734.295	10915.6	3573.19	0	0
N6	Non-Roquefort	N6	33405	8556	7531	578512	742	109282	344346	1543.49	18469	19833	19141.5	0	4923.5	267.06	351.738	208.386	0	0	34.0998	1.94203	0	4651.83	6050.39	2843.51	2156.01	13.2806	1724.92	160.944	3640.35	31.5289	115.389	49.2762	0	0	0	0	0	2.92095	0	0	3771.06	1381.05	1003.34	14851.7	7355.77	0	0
N7	Non-Roquefort	N7	59657	11778	13327	383278	497	128823	514947	682.864	31283.9	34350.1	23341.7	0	3366.99	305.021	368.084	297.737	0	0	13.6264	0	0	14265.6	4599.32	1085.62	3983.6	3.08718	2497.48	117.142	4481.58	24.2102	48.511	37.218	0	0	0	0	0	0	0	0	1582.85	2232.91	2152.52	12432.8	7635.29	8.76822	0
N8	Non-Roquefort	N8	55248	11027	17251	382994	481	126078	505509	678.808	31407	33405.3	19009.6	4.61123	3862.07	415.846	382.652	530.25	1.55382	0	140.841	0	0	14072.5	4730.18	1071.25	3676.74	4.16	2373.17	116.393	3511.38	27.2371	53.6085	40.5722	0	0	0	0	0	0	0	0	2894.39	2204.63	1963.99	11907	7871.85	4.91523	0
R1	Roquefort	R1	88	0	93	665953	56062	148051	340591	1595.96	56619.3	113585	968.001	106.585	1546.92	250.52	104.434	76.6084	152.746	0	4416.18	495.207	475.38	12777.1	5597.75	3568.06	89.6415	0	0	0	4.57913	0	57.4572	0	0	348.353	552.865	475.38	496.809	584.749	0	130.09	2887.73	3304.43	2759.14	9234.91	9633.6	0	633.353
R2	Roquefort	R2	1045	270	7782	723489	66413	359014	748895	4228.41	43827.3	99151	16169.6	67.4228	3426	237.312	60.6213	75.9831	104.848	0	3536.88	694.405	600.145	13687.7	9834.34	1781.28	1599.32	45.4198	40.2473	61.7727	1967.68	17.5038	264.233	34.4476	0	594.939	1491.97	600.145	627.077	793.463	67.8677	122.048	2596.9	3422.1	2720.45	13138.6	7457.88	117.812	1715.62
R3	Roquefort	R3	813	158	4324	817576	25390	159876	412154	1916.03	90707.1	155406	7170.32	49.3395	1831.26	238.081	90.4664	106.829	110.725	0	2989.02	357.619	430.656	13463.3	7062.66	5427.07	826.888	43.1609	61.7313	0	632.994	8.39326	293.827	18.7905	4.77135	489.449	848.381	430.656	696.81	395.705	17.1671	33.3504	3179.5	3424.24	2717.82	8717.86	15729.6	31.7673	973.87
R5	Roquefort	R5	5680	453	42455	205	61804	418299	1244318	7311.36	12427	31295.2	36900	45.0201	4319.77	1084.67	64.2895	340.579	78.0244	0	2418.9	415.055	2075.43	12954.5	17875.2	0	13048.2	1383.06	2066.87	11717.1	6630.52	2107.57	3904.32	2556.91	595.551	174.902	879.335	2075.43	49.6863	510.208	440.899	55.8678	3.62723	3301.43	2533.26	10323.2	6.67947	690.469	1127.63
R6	Roquefort	R6	319	0	364	910490	77089	163923	300194	2029.57	74946.7	143412	2182.71	123.159	1718.96	302.82	107.193	180.123	126.888	0	3596.98	402.088	639.756	14753.9	7355.67	4482.08	188.328	4.26456	6.49756	0	44.8769	0	106.397	0	0	500.194	848.405	639.756	701.992	484.031	0	176.459	3531.45	3695.66	2941.93	10131.4	16372.3	10.9316	978.22
R7	Roquefort	R7	1955	603	22832	376415	34729	403529	1118922	1750.95	25002.4	56011.8	36351.9	124.038	2089.25	494.81	104.706	420.596	111.078	0	2845.55	10304.9	462.095	12372.2	17617.6	1141.52	2997.8	190.41	356.826	28.7312	7780.48	186.157	848.622	299.149	79.9231	2276.83	8903.08	462.095	1702.6	6613.35	1438.33	61.2462	6519.66	3131.83	2467.37	15483	9032.1	2560.6	7329.55
R8	Roquefort	R8	541	60	2881	485396	66122	154045	419389	2121.96	48665.6	102901	8778.86	55.8435	2109.94	177.044	89.4604	62.7717	87.7566	0	2469.82	798.548	291.878	10372.7	6087.23	2711.66	508.894	19.6745	37.7146	0	289.998	2.31529	149.281	7.94407	0	456.346	849.482	291.878	814.659	856.976	59.791	149.818	1006.01	2533.78	2223.63	8449.52	4118.06	100.494	1021.39
R9	Roquefort	R9	1929	503	9495	589014	115929	175981	359055	2940.16	56867.3	134057	25075.9	97.435	2170.32	233.189	89.9305	83.8731	154.367	0	4163.71	2289.37	567.558	10925.3	6085.37	2799.07	1611.84	42.6318	149.955	0	3340.65	15.3457	301.405	40.3622	46.566	1014.5	2414.76	567.558	1909.64	2162.41	371.426	195.415	1202.55	2756.76	2294.97	8722.58	8587.6	594.524	2549.08
S1	Silage / spoiled food	S1	14879	3903	318672	251089	8474	199688	862038	1940.28	15117.6	13712.1	95081.3	2981.31	584.048	2018.36	41110.3	2086.65	5418.28	454.583	180316	460.051	4433.18	13282.2	19266.3	233.554	19074	609.198	600.404	169.026	55905.4	480.828	1937.29	586.621	789.505	225.591	143.762	4433.18	117.906	539.476	169.86	0	2515.3	2610.41	1535.95	7533.18	3383.27	252.456	145
S10	Silage / spoiled food	S10	0	0	0	330893	0	150952	24578	2143.89	132380	136414	0	0	569.936	664.6	343.94	277.669	0	0	32.6633	0	0	12909.1	1429.56	2673.56	33.5815	0	0	0	0	1.8372	0	0	0	0	0	0	0	0	0	0	4.40067	2027.7	1724.68	3136.81	0	0	0
S12	Silage / spoiled food	S12	892	87	6113	352740	21579	204037	78975	2617.02	44886.8	102898	3828.46	3030.68	444.821	418.011	39656.8	250.005	5838.59	412.192	175233	1846.59	2111.81	12064.4	53848.1	2169.48	727.614	39.5435	65.9233	0	551.112	5.55042	219.572	6.39713	26.1781	971.269	5109.42	2111.81	1868.45	1538.91	102.81	39.9479	0	1936.65	1228.88	8057.46	2.71359	177.731	4355.44
S13	Silage / spoiled food	S13	6117	857	24539	485086	268157	183253	379988	3065.2	48820.5	116452	16088.6	10785.3	438.159	1061.78	24402.6	787.705	6455.39	645.802	90072.8	17669.5	4500.36	11722.1	10132.7	1536.34	2953.14	72.8048	146.917	14.7374	2472.7	30.6446	356.007	50.2413	107.295	2588.58	3596.28	4500.36	2901.02	9088.67	873.881	304.845	0	2068.55	1468.41	5753.38	3.10617	1558.97	3443.8
S14	Silage / spoiled food	S14	10664	5534	240593	223	1361	295735	860788	3124.57	24533.7	104212	100985	8503.96	6231.29	398.224	43843	577.682	7622.07	664.633	158418	42.0543	3.10664	12677.7	13598.7	0	19132	403.062	797.061	44.5802	53768.3	267.53	1076.36	372.698	2544.33	0	1.0185	3.10664	0	46.4673	0	0	639.479	2145.24	1380.71	12008.2	584.42	17.0646	0
S15	Silage / spoiled food	S15	6041	3756	160105	101	935	271619	845337	2916.91	29653.3	114843	94846.1	2139.24	7189.41	414.826	27316	559.395	3694.36	296.883	117509	37.9478	2.26255	11649.2	12197.9	0	14869.2	272.955	551.513	32.2268	40394.2	172.052	789.888	259.418	1306.27	0	0	2.26255	0	37.761	0	0	658.67	2003.91	1372.49	12207.2	1079.85	11.3185	0
S2	Silage / spoiled food	S2	2508	460	19280	557238	85434	425462	1031988	6537.67	44129.2	107860	18027.8	7637.19	2990.21	765.322	42662.6	675.199	7078.77	710.797	152943	1829.45	2851.03	13279.5	17837.9	811.29	2375.32	72.4752	124.709	153.654	3957.72	50.4787	390.809	73.8705	19.6796	1019.07	10394.5	2851.03	464.964	1726.32	144.695	191.828	6.80195	2500.04	1606.5	11510.4	8.37415	221.12	7868
S3	Silage / spoiled food	S3	1311	140	6023	411972	33605	286367	638724	1607.38	42880.8	63783.6	14707.1	7991.52	1304.06	630.888	40364.3	356.501	6731.88	643.126	159522	13049.1	940.12	13346.5	15283.5	1554.89	1281.57	326.356	308.801	51.9652	2973.32	237.711	1178.78	362.209	45.9136	902.31	8983.34	940.12	1206.1	7461.24	1445.84	76.5401	9146.92	2494.47	1684.35	12748	8896.66	2545.7	7052.48
S5	Silage / spoiled food	S5	18174	5488	345069	557081	80358	299018	965327	3497.76	43623	96939.6	85227.9	6908.35	1618.28	1941.95	40003.7	2341.14	7449.5	562.123	132469	9493.14	3059.19	12847.5	17513.1	468.604	23112.8	659.802	1285.76	1422.67	42844.3	606.422	1785.84	745.473	4051.72	1064.22	1981.99	3059.19	1141.76	5680.08	3540	79.4597	5779.53	2492.39	1465.27	10921.1	5494.91	7313.14	1986.2
S7	Silage / spoiled food	S7	6035	2462	530089	260895	3807	58482	53126	711.789	10155.5	19934.9	18625	0	1338.84	4731.07	272.523	3472.45	0	0	41.509	311.969	953.591	9137.56	576.266	95.08	31888.9	320.193	468.485	4275.49	778.59	237.49	712.881	276.397	758.49	147.826	836.46	953.591	117.69	309.722	202.383	7.67149	357.752	1631.47	1382.29	4278.01	1507.96	339.43	916.365
T1	Termignon	T1	298	71	4425	99525	50372	105959	250721	1671.97	40655.1	49789.8	20218.6	105.869	1172.17	146.881	353.005	54.8272	141.561	0	3807.29	4021.74	724.397	10508.1	5344.81	3681.2	761.842	44.9422	94.2687	0	3882.81	14.5303	224.464	25.2013	46.7072	2197.57	18771.6	724.397	6418.23	2796.84	304.562	53.9648	6522.48	1792.91	1553.9	7881	8524.35	515.119	13626.5
T2	Termignon	T2	4164	1575	37612	514317	40532	109845	197495	2614.98	50222	111847	65205	87.5159	849.03	311.064	340.386	107.185	109.689	0	2944.33	1034.42	1372.06	9313.01	2964.12	2583.34	4313.25	142.169	392.229	9.3124	15748.9	85.3661	575.366	149.562	1021.25	1290.82	14768.7	1372.06	3137.15	925.156	522.486	42.0502	0	1692.98	1495.5	6533.61	3.28854	879.41	10278
T3	Termignon	T3	41	0	2718	427589	50231	143816	299930	1594.86	52961	76131.1	8153.19	116.608	774.312	260.771	333.465	234.332	83.1909	0	2211.33	4277.75	757.147	9627.13	3451.4	924.541	333.017	20.4774	28.8413	0	1341.62	2.01307	149.082	10.4231	0	1714.6	14575.6	757.147	4201.08	2833.88	155.012	69.6639	2500.48	1608.79	1359.93	8327.04	2363.02	249.808	10378.7
T4	Termignon	T4	6844	2149	185041	591231	65402	111043	209115	2773.39	42928.6	39000.8	86227.3	85.3337	1534.18	2358.36	373.885	3517.3	59.1584	0	2186.19	9864.17	11255.5	13003.6	4790.55	847.697	12245.6	427.687	736.112	109.114	25889.1	252.995	1471.58	356.133	5310.92	5896.74	34100.3	11255.5	11842.1	5772.75	2277.72	58.8819	1.83713	2177.9	1720.52	9010.84	0	4504.5	30397.3
															p.adj…²
															<dbl>	<chr>
	1
	2
	3
	4
	5
	6
	7
	8
	9
10
#	…								with	abbreviated	variable	names	²​p.adj.signif

### Sheet: Suppl. Table. S5
Table S5. Statistical result of comparison of Penicillium roqueforti populations production in metabolilites. A. Kruskall-Wallis test results for data with non normal distribution C. Dunn tests results B. ANOVA test results and D. Tukey tests for data with normal distribution. A squared 2 transformation was made on data for eremofortins A & B.
A.
compound	n	statistic	df	p value	significance
Eremefortin A	44	2023-04-26	4	2.67E-05	***
Eremefortin B	44	26	4	3.18E-05	***
Mycophenolic acid	44	2023-09-24	4	5.15E-05	***
PR toxin	44	2023-03-15	4	0.00418	**
Roquefortin C	44	9.14	4	0.0577	ns
Agroclavine putative	44	6.21	4	0.184	ns
Fatty acid 1	44	2023-08-10	4	0.0283	*
Fatty acid 2	44	2023-08-15	4	0.00331	**
Fatty acid 3	44	2023-02-13	4	0.0102	*
Fatty acid 5	44	2023-02-26	4	2.82E-05	***
Fatty acid 6	44	13	4	0.011	*
Fatty acid 7	44	8.66	4	0.0701	ns
Fatty acid 9	44	2023-02-22	4	0.000179	***
Clavine 1	44	2023-04-13	4	0.00959	**
deoxyuvidin_Terpen 10	44	2023-07-13	4	0.00815	**
Laurylethanolamine putative	44	2023-02-11	4	0.0247	*
MPA isomer	44	25	4	5.11E-05	***
MPA prenyl	44	2023-01-26	4	3.07E-05	***
cyclo(PheValValPhe)	44	5.99	4	0.2	ns
D.Phe.L.Val.D.Val.L.Phe	44	3.58	4	0.466	ns
D.Phe.L.Val.D.Val.L.Tyr	44	4.76	4	0.313	ns
Roquefortin D putative	44	15	4	0.0047	**
Terpen 1	44	2023-03-21	4	0.000272	***
Terpen 2	44	20	4	0.000511	**
Terpen 3	44	2023-03-22	4	0.000171	***
Terpen 4	44	8.58	4	0.0726	ns
Terpen 5	44	2023-02-17	4	0.00178	**
Terpen 6	44	2023-08-12	4	0.0122	*
Terpen 7	44	2023-08-21	4	0.000219	***
Terpen 8	44	2023-04-16	4	0.00248	**
Terpen 9	44	2023-02-16	4	0.00273	**
Terpen 11	44	2023-07-13	4	0.00815	**
Unknow 4	44	21	4	0.000321	***
Unknow 8	44	2023-08-27	4	1.36E-05	***
Unknow 11	44	2023-04-26	4	2.61E-05	***
Homomycophenolic acid	44	2023-08-28	4	8.57E-06	***
MPA IV putative	44	2023-05-28	4	1e-05	***
Unknow 16	44	2023-07-24	4	5.86E-05	***
Unknow 17	44	2023-09-18	4	0.000823	***
Unknow 19	44	2023-01-25	4	4.72E-05	***
Unknow 20	44	2023-06-20	4	0.000384	***
Unknow 21	44	2023-08-22	4	0.000142	***
*ns: non significatif ; n : number of phenotyped strains
B.
compound	Group	Df	Sum	Sq	Mean Sq	F value	Pr(>F)
Andrastin A	Population	4	495100000000000	123800000000000	6.515	0.000408	***
	Residuals	39	740800000000000	19000000000000
Iso-fumigaclavine A	Population	4	1.317e+15	329200000000000	1.119	0.361	ns
	Residuals	39	1.147E+016	294100000000000
Unknow 2	Population	4	259300000000	64840000000	2.927	0.0329	*
	Residuals	39	864000000000	22150000000
Unknow 3	Population	4	1190000000000	297500000000	5.667	0.00108	**
	Residuals	39	2047000000000	52500000000
Unknow 24	Population	4	192500000000	48130000000	2.556	0.0539	ns
	Residuals	39	734500000000	18830000000
C.
Compound	Population 1	Population 2	n1	n2	statistic	p value	p value adjusted	significance
Eremefortin A	Lumber / spoiled food	Silage / spoiled food	10	10	-0.636	0.525	1	ns
Eremefortin A	Lumber / spoiled food	Non-Roquefort	10	12	2.48	0.013	0.0913	ns
Eremefortin A	Lumber / spoiled food	Roquefort	10	8	-2.27	0.023	0.138	ns
Eremefortin A	Lumber / spoiled food	Termignon	10	4	-1.41	0.158	0.632	ns
Eremefortin A	Silage / spoiled food	Non-Roquefort	10	12	3.15	0.00165	0.0132	*
Eremefortin A	Silage / spoiled food	Roquefort	10	8	-1.67	0.094	0.47	ns
Eremefortin A	Silage / spoiled food	Termignon	10	4	-0.931	0.352	1	ns
Eremefortin A	Non-Roquefort	Roquefort	12	8	-4.69	2.7E-06	2.7E-05	****
Eremefortin A	Non-Roquefort	Termignon	12	4	-3.29	0.00101	0.00908	**
Eremefortin A	Roquefort	Termignon	8	4	0.397	0.691	1	ns
Eremefortin B	Lumber / spoiled food	Silage / spoiled food	10	10	-0.331	0.741	1	ns
Eremefortin B	Lumber / spoiled food	Non-Roquefort	10	12	2.83	0.00465	0.0326	*
Eremefortin B	Lumber / spoiled food	Roquefort	10	8	-1.86	0.0625	0.375	ns
Eremefortin B	Lumber / spoiled food	Termignon	10	4	-1.23	0.219	0.874	ns
Eremefortin B	Silage / spoiled food	Non-Roquefort	10	12	3.18	0.00149	0.012	*
Eremefortin B	Silage / spoiled food	Roquefort	10	8	-1.55	0.121	0.605	ns
Eremefortin B	Silage / spoiled food	Termignon	10	4	-0.98	0.327	0.981	ns
Eremefortin B	Non-Roquefort	Roquefort	12	8	-4.59	4.41E-06	4.41E-05	****
Eremefortin B	Non-Roquefort	Termignon	12	4	-3.36	0.00078	0.00702	**
Eremefortin B	Roquefort	Termignon	8	4	0.254	0.799	1	ns
Mycophenolic acid	Lumber / spoiled food	Silage / spoiled food	10	10	0.418	0.676	1	ns
Mycophenolic acid	Lumber / spoiled food	Non-Roquefort	10	12	-2.55	0.0106	0.0744	ns
Mycophenolic acid	Lumber / spoiled food	Roquefort	10	8	1.96	0.0498	0.299	ns
Mycophenolic acid	Lumber / spoiled food	Termignon	10	4	1.54	0.124	0.585	ns
Mycophenolic acid	Silage / spoiled food	Non-Roquefort	10	12	-2.99	0.00278	0.0222	*
Mycophenolic acid	Silage / spoiled food	Roquefort	10	8	1.57	0.117	0.585	ns
Mycophenolic acid	Silage / spoiled food	Termignon	10	4	1.22	0.221	0.663	ns
Mycophenolic acid	Non-Roquefort	Roquefort	12	8	4.43	9.22E-06	9.22E-05	****
Mycophenolic acid	Non-Roquefort	Termignon	12	4	3.47	0.000516	0.00465	**
Mycophenolic acid	Roquefort	Termignon	8	4	-0.0318	0.975	1	ns
PR toxin	Lumber / spoiled food	Silage / spoiled food	10	10	-1.29	0.198	0.988	ns
PR toxin	Lumber / spoiled food	Non-Roquefort	10	12	-3.16	0.00157	0.0142	*
PR toxin	Lumber / spoiled food	Roquefort	10	8	-3.31	0.000929	0.00929	**
PR toxin	Lumber / spoiled food	Termignon	10	4	-1.75	0.0801	0.487	ns
PR toxin	Silage / spoiled food	Non-Roquefort	10	12	-1.82	0.0695	0.487	ns
PR toxin	Silage / spoiled food	Roquefort	10	8	-2.1	0.036	0.288	ns
PR toxin	Silage / spoiled food	Termignon	10	4	-0.776	0.438	1	ns
PR toxin	Non-Roquefort	Roquefort	12	8	-0.476	0.634	1	ns
PR toxin	Non-Roquefort	Termignon	12	4	0.551	0.582	1	ns
PR toxin	Roquefort	Termignon	8	4	0.874	0.382	1	ns
Fatty acid 1	Lumber / spoiled food	Silage / spoiled food	10	10	1.59	0.111	0.848	ns
Fatty acid 1	Lumber / spoiled food	Non-Roquefort	10	12	-1.54	0.122	0.848	ns
Fatty acid 1	Lumber / spoiled food	Roquefort	10	8	-0.116	0.908	1	ns
Fatty acid 1	Lumber / spoiled food	Termignon	10	4	0.605	0.545	1	ns
Fatty acid 1	Silage / spoiled food	Non-Roquefort	10	12	-3.21	0.00134	0.0134	*
Fatty acid 1	Silage / spoiled food	Roquefort	10	8	-1.62	0.106	0.848	ns
Fatty acid 1	Silage / spoiled food	Termignon	10	4	-0.598	0.55	1	ns
Fatty acid 1	Non-Roquefort	Roquefort	12	8	1.33	0.184	0.921	ns
Fatty acid 1	Non-Roquefort	Termignon	12	4	1.77	0.0775	0.698	ns
Fatty acid 1	Roquefort	Termignon	8	4	0.674	0.5	1	ns
Fatty acid 2	Lumber / spoiled food	Silage / spoiled food	10	10	-0.296	0.767	1	ns
Fatty acid 2	Lumber / spoiled food	Non-Roquefort	10	12	2.72	0.0065	0.052	ns
Fatty acid 2	Lumber / spoiled food	Roquefort	10	8	0.829	0.407	1	ns
Fatty acid 2	Lumber / spoiled food	Termignon	10	4	-1.18	0.239	1	ns
Fatty acid 2	Silage / spoiled food	Non-Roquefort	10	12	2023-03-03	0.00244	0.022	*
Fatty acid 2	Silage / spoiled food	Roquefort	10	8	2023-11-01	0.268	1	ns
Fatty acid 2	Silage / spoiled food	Termignon	10	4	-0.954	0.34	1	ns
Fatty acid 2	Non-Roquefort	Roquefort	12	8	-1.69	0.0908	0.545	ns
Fatty acid 2	Non-Roquefort	Termignon	12	4	-3.22	0.00126	0.0126	*
Fatty acid 2	Roquefort	Termignon	8	4	-1.78	0.0751	0.526	ns
Fatty acid 3	Lumber / spoiled food	Silage / spoiled food	10	10	0.679	0.497	1	ns
Fatty acid 3	Lumber / spoiled food	Non-Roquefort	10	12	-2.06	0.0396	0.277	ns
Fatty acid 3	Lumber / spoiled food	Roquefort	10	8	-2.3	0.0213	0.171	ns
Fatty acid 3	Lumber / spoiled food	Termignon	10	4	-0.941	0.347	1	ns
Fatty acid 3	Silage / spoiled food	Non-Roquefort	10	12	-2.77	0.00566	0.051	ns
Fatty acid 3	Silage / spoiled food	Roquefort	10	8	-2.94	0.00326	0.0326	*
Fatty acid 3	Silage / spoiled food	Termignon	10	4	-1.45	0.146	0.876	ns
Fatty acid 3	Non-Roquefort	Roquefort	12	8	-0.462	0.644	1	ns
Fatty acid 3	Non-Roquefort	Termignon	12	4	0.562	0.574	1	ns
Fatty acid 3	Roquefort	Termignon	8	4	0.874	0.382	1	ns
Fatty acid 5	Lumber / spoiled food	Silage / spoiled food	10	10	1.15	0.251	0.97	ns
Fatty acid 5	Lumber / spoiled food	Non-Roquefort	10	12	-1.43	0.153	0.763	ns
Fatty acid 5	Lumber / spoiled food	Roquefort	10	8	-3.73	0.000195	0.00175	**
Fatty acid 5	Lumber / spoiled food	Termignon	10	4	0.105	0.916	0.97	ns
Fatty acid 5	Silage / spoiled food	Non-Roquefort	10	12	-2.63	0.00853	0.0597	ns
Fatty acid 5	Silage / spoiled food	Roquefort	10	8	-4.81	1.52E-06	1.52E-05	****
Fatty acid 5	Silage / spoiled food	Termignon	10	4	-0.763	0.445	0.97	ns
Fatty acid 5	Non-Roquefort	Roquefort	12	8	-2.53	0.0114	0.0684	ns
Fatty acid 5	Non-Roquefort	Termignon	12	4	1.17	0.243	0.97	ns
Fatty acid 5	Roquefort	Termignon	8	4	2.99	0.00281	0.0225	*
Fatty acid 6	Lumber / spoiled food	Silage / spoiled food	10	10	0.0174	0.986	1	ns
Fatty acid 6	Lumber / spoiled food	Non-Roquefort	10	12	-1.86	0.0624	0.479	ns
Fatty acid 6	Lumber / spoiled food	Roquefort	10	8	-2.97	0.00293	0.0278	*
Fatty acid 6	Lumber / spoiled food	Termignon	10	4	-1.35	0.177	1	ns
Fatty acid 6	Silage / spoiled food	Non-Roquefort	10	12	-1.88	0.0599	0.479	ns
Fatty acid 6	Silage / spoiled food	Roquefort	10	8	-2.99	0.00278	0.0278	*
Fatty acid 6	Silage / spoiled food	Termignon	10	4	-1.36	0.173	1	ns
Fatty acid 6	Non-Roquefort	Roquefort	12	8	-1.34	0.179	1	ns
Fatty acid 6	Non-Roquefort	Termignon	12	4	0	1	1	ns
Fatty acid 6	Roquefort	Termignon	8	4	1	0.317	1	ns
Fatty.acid.9	Lumber / spoiled food	Silage / spoiled food	10	10	1.21	0.227	0.907	ns
Fatty.acid.9	Lumber / spoiled food	Non-Roquefort	10	12	-2.59	0.00953	0.0667	ns
Fatty.acid.9	Lumber / spoiled food	Roquefort	10	8	-2.34	0.0193	0.116	ns
Fatty.acid.9	Lumber / spoiled food	Termignon	10	4	-1.88	0.0606	0.303	ns
Fatty.acid.9	Silage / spoiled food	Non-Roquefort	10	12	-3.85	0.000116	0.00116	**
Fatty.acid.9	Silage / spoiled food	Roquefort	10	8	-3.48	0.000502	0.00452	**
Fatty.acid.9	Silage / spoiled food	Termignon	10	4	-2.79	0.00527	0.0422	*
Fatty.acid.9	Non-Roquefort	Roquefort	12	8	0	1	1	ns
Fatty.acid.9	Non-Roquefort	Termignon	12	4	0	1	1	ns
Fatty.acid.9	Roquefort	Termignon	8	4	0	1	1	ns
Clavine 1	Lumber / spoiled food	Silage / spoiled food	10	10	-0.139	0.889	1	ns
Clavine 1	Lumber / spoiled food	Non-Roquefort	10	12	-2.69	0.00713	0.0713	ns
Clavine 1	Lumber / spoiled food	Roquefort	10	8	-1.2	0.231	1	ns
Clavine 1	Lumber / spoiled food	Termignon	10	4	-2.54	0.0111	0.0982	ns
Clavine 1	Silage / spoiled food	Non-Roquefort	10	12	-2.55	0.0109	0.0982	ns
Clavine 1	Silage / spoiled food	Roquefort	10	8	-1.07	0.286	1	ns
Clavine 1	Silage / spoiled food	Termignon	10	4	-2.43	0.0149	0.104	ns
Clavine 1	Non-Roquefort	Roquefort	12	8	1.28	0.201	1	ns
Clavine 1	Non-Roquefort	Termignon	12	4	-0.607	0.544	1	ns
Clavine 1	Roquefort	Termignon	8	4	-1.53	0.127	0.763	ns
deoxyuvidin_Terpen 10	Lumber / spoiled food	Silage / spoiled food	10	10	-1.57	0.117	0.703	ns
deoxyuvidin_Terpen 10	Lumber / spoiled food	Non-Roquefort	10	12	-2.52	0.0118	0.106	ns
deoxyuvidin_Terpen 10	Lumber / spoiled food	Roquefort	10	8	-3.48	0.000495	0.00495	**
deoxyuvidin_Terpen 10	Lumber / spoiled food	Termignon	10	4	-2.05	0.0401	0.321	ns
deoxyuvidin_Terpen 10	Silage / spoiled food	Non-Roquefort	10	12	-0.882	0.378	1	ns
deoxyuvidin_Terpen 10	Silage / spoiled food	Roquefort	10	8	-2.01	0.0448	0.321	ns
deoxyuvidin_Terpen 10	Silage / spoiled food	Termignon	10	4	-0.868	0.385	1	ns
deoxyuvidin_Terpen 10	Non-Roquefort	Roquefort	12	8	-1.26	0.208	1	ns
deoxyuvidin_Terpen 10	Non-Roquefort	Termignon	12	4	-0.236	0.813	1	ns
deoxyuvidin_Terpen 10	Roquefort	Termignon	8	4	0.715	0.475	1	ns
Laurylethanolamine putative	Lumber / spoiled food	Silage / spoiled food	10	10	1.86	0.0625	0.563	ns
Laurylethanolamine putative	Lumber / spoiled food	Non-Roquefort	10	12	-1.39	0.163	1	ns
Laurylethanolamine putative	Lumber / spoiled food	Roquefort	10	8	0.123	0.902	1	ns
Laurylethanolamine putative	Lumber / spoiled food	Termignon	10	4	0.0329	0.974	1	ns
Laurylethanolamine putative	Silage / spoiled food	Non-Roquefort	10	12	-3.34	0.00084	0.0084	**
Laurylethanolamine putative	Silage / spoiled food	Roquefort	10	8	-1.63	0.102	0.82	ns
Laurylethanolamine putative	Silage / spoiled food	Termignon	10	4	-1.38	0.169	1	ns
Laurylethanolamine putative	Non-Roquefort	Roquefort	12	8	1.44	0.151	1	ns
Laurylethanolamine putative	Non-Roquefort	Termignon	12	4	2023-07-01	0.286	1	ns
Laurylethanolamine putative	Roquefort	Termignon	8	4	-0.0636	0.949	1	ns
MPA isomer	Lumber / spoiled food	Silage / spoiled food	10	10	0.51	0.61	1	ns
MPA isomer	Lumber / spoiled food	Non-Roquefort	10	12	-3.16	0.0016	0.0112	*
MPA isomer	Lumber / spoiled food	Roquefort	10	8	0.543	0.587	1	ns
MPA isomer	Lumber / spoiled food	Termignon	10	4	1.58	0.114	0.682	ns
MPA isomer	Silage / spoiled food	Non-Roquefort	10	12	-3.69	0.000225	0.00203	**
MPA isomer	Silage / spoiled food	Roquefort	10	8	0.0622	0.95	1	ns
MPA isomer	Silage / spoiled food	Termignon	10	4	2023-02-01	0.232	1	ns
MPA isomer	Non-Roquefort	Roquefort	12	8	3.53	0.000423	0.00339	**
MPA isomer	Non-Roquefort	Termignon	12	4	3.96	7.44E-05	0.000744	***
MPA isomer	Roquefort	Termignon	8	4	2023-11-01	0.268	1	ns
MPA prenyl	Lumber / spoiled food	Silage / spoiled food	10	10	0.167	0.867	1	ns
MPA prenyl	Lumber / spoiled food	Non-Roquefort	10	12	-3.96	7.5E-05	0.000675	***
MPA prenyl	Lumber / spoiled food	Roquefort	10	8	-0.783	0.433	1	ns
MPA prenyl	Lumber / spoiled food	Termignon	10	4	0.618	0.536	1	ns
MPA prenyl	Silage / spoiled food	Non-Roquefort	10	12	-4.13	3.56E-05	0.000356	***
MPA prenyl	Silage / spoiled food	Roquefort	10	8	-0.941	0.347	1	ns
MPA prenyl	Silage / spoiled food	Termignon	10	4	0.492	0.623	1	ns
MPA prenyl	Non-Roquefort	Roquefort	12	8	2023-09-02	0.00373	0.0261	*
MPA prenyl	Non-Roquefort	Termignon	12	4	3.57	0.000357	0.00285	**
MPA prenyl	Roquefort	Termignon	8	4	2023-02-01	0.229	1	ns
Roquefortin D putative	Lumber / spoiled food	Silage / spoiled food	10	10	0.818	0.413	1	ns
Roquefortin D putative	Lumber / spoiled food	Non-Roquefort	10	12	2.56	0.0103	0.0931	ns
Roquefortin D putative	Lumber / spoiled food	Roquefort	10	8	3.26	0.00112	0.0112	*
Roquefortin D putative	Lumber / spoiled food	Termignon	10	4	2.28	0.0224	0.157	ns
Roquefortin D putative	Silage / spoiled food	Non-Roquefort	10	12	1.71	0.0874	0.524	ns
Roquefortin D putative	Silage / spoiled food	Roquefort	10	8	2.49	0.0129	0.103	ns
Roquefortin D putative	Silage / spoiled food	Termignon	10	4	1.66	0.0959	0.524	ns
Roquefortin D putative	Non-Roquefort	Roquefort	12	8	0.981	0.327	1	ns
Roquefortin D putative	Non-Roquefort	Termignon	12	4	0.438	0.661	1	ns
Roquefortin D putative	Roquefort	Termignon	8	4	-0.318	0.751	1	ns
Terpen 1	Lumber / spoiled food	Silage / spoiled food	10	10	-0.505	0.614	1	ns
Terpen 1	Lumber / spoiled food	Non-Roquefort	10	12	-3.96	7.38E-05	0.000738	***
Terpen 1	Lumber / spoiled food	Roquefort	10	8	-0.419	0.676	1	ns
Terpen 1	Lumber / spoiled food	Termignon	10	4	-0.336	0.737	1	ns
Terpen 1	Silage / spoiled food	Non-Roquefort	10	12	-3.44	0.00059	0.00531	**
Terpen 1	Silage / spoiled food	Roquefort	10	8	0.0574	0.954	1	ns
Terpen 1	Silage / spoiled food	Termignon	10	4	0.0461	0.963	1	ns
Terpen 1	Non-Roquefort	Roquefort	12	8	3.28	0.00103	0.00821	**
Terpen 1	Non-Roquefort	Termignon	12	4	2023-06-02	0.00944	0.0661	ns
Terpen 1	Roquefort	Termignon	8	4	0	1	1	ns
Terpen 3	Lumber / spoiled food	Silage / spoiled food	10	10	-1.45	0.146	0.73	ns
Terpen 3	Lumber / spoiled food	Non-Roquefort	10	12	1.84	0.0654	0.392	ns
Terpen 3	Lumber / spoiled food	Roquefort	10	8	-2.32	0.0203	0.142	ns
Terpen 3	Lumber / spoiled food	Termignon	10	4	-1.44	0.15	0.73	ns
Terpen 3	Silage / spoiled food	Non-Roquefort	10	12	3.36	0.000777	0.007	**
Terpen 3	Silage / spoiled food	Roquefort	10	8	-0.95	0.342	1	ns
Terpen 3	Silage / spoiled food	Termignon	10	4	-0.342	0.732	1	ns
Terpen 3	Non-Roquefort	Roquefort	12	8	-4.14	3.48E-05	0.000348	***
Terpen 3	Non-Roquefort	Termignon	12	4	-2.84	0.00447	0.0358	*
Terpen 3	Roquefort	Termignon	8	4	0.405	0.685	1	ns
Terpen 5	Lumber / spoiled food	Silage / spoiled food	10	10	-2.49	0.0128	0.102	ns
Terpen 5	Lumber / spoiled food	Non-Roquefort	10	12	-3.34	0.000831	0.00747	**
Terpen 5	Lumber / spoiled food	Roquefort	10	8	-3.72	0.000198	0.00198	**
Terpen 5	Lumber / spoiled food	Termignon	10	4	-1.32	0.186	1	ns
Terpen 5	Silage / spoiled food	Non-Roquefort	10	12	-0.742	0.458	1	ns
Terpen 5	Silage / spoiled food	Roquefort	10	8	-1.37	0.169	1	ns
Terpen 5	Silage / spoiled food	Termignon	10	4	0.559	0.576	1	ns
Terpen 5	Non-Roquefort	Roquefort	12	8	-0.732	0.464	1	ns
Terpen 5	Non-Roquefort	Termignon	12	4	2023-12-01	0.261	1	ns
Terpen 5	Roquefort	Termignon	8	4	2023-06-01	0.108	0.759	ns
Terpen 6	Lumber / spoiled food	Silage / spoiled food	10	10	-1.17	0.243	1	ns
Terpen 6	Lumber / spoiled food	Non-Roquefort	10	12	-2.89	0.00384	0.0346	*
Terpen 6	Lumber / spoiled food	Roquefort	10	8	-3	0.0027	0.027	*
Terpen 6	Lumber / spoiled food	Termignon	10	4	-1.76	0.0778	0.545	ns
Terpen 6	Silage / spoiled food	Non-Roquefort	10	12	-1.67	0.0944	0.566	ns
Terpen 6	Silage / spoiled food	Roquefort	10	8	-1.9	0.0575	0.46	ns
Terpen 6	Silage / spoiled food	Termignon	10	4	-0.882	0.378	1	ns
Terpen 6	Non-Roquefort	Roquefort	12	8	-0.405	0.685	1	ns
Terpen 6	Non-Roquefort	Termignon	12	4	0.337	0.736	1	ns
Terpen 6	Roquefort	Termignon	8	4	0.62	0.535	1	ns
Terpen 7	Lumber / spoiled food	Silage / spoiled food	10	10	-0.87	0.384	1	ns
Terpen 7	Lumber / spoiled food	Non-Roquefort	10	12	-4.33	1.49E-05	0.000149	***
Terpen 7	Lumber / spoiled food	Roquefort	10	8	-1.93	0.0533	0.32	ns
Terpen 7	Lumber / spoiled food	Termignon	10	4	-0.908	0.364	1	ns
Terpen 7	Silage / spoiled food	Non-Roquefort	10	12	-3.42	0.000623	0.00561	**
Terpen 7	Silage / spoiled food	Roquefort	10	8	-1.11	0.266	1	ns
Terpen 7	Silage / spoiled food	Termignon	10	4	-0.25	0.803	1	ns
Terpen 7	Non-Roquefort	Roquefort	12	8	2023-05-02	0.04	0.28	ns
Terpen 7	Non-Roquefort	Termignon	12	4	2.28	0.0225	0.18	ns
Terpen 7	Roquefort	Termignon	8	4	0.62	0.535	1	ns
Terpen 8	Lumber / spoiled food	Silage / spoiled food	10	10	-1.67	0.0945	0.567	ns
Terpen 8	Lumber / spoiled food	Non-Roquefort	10	12	-3.58	0.000346	0.00346	**
Terpen 8	Lumber / spoiled food	Roquefort	10	8	-3.24	0.00118	0.0106	*
Terpen 8	Lumber / spoiled food	Termignon	10	4	-1.98	0.0482	0.386	ns
Terpen 8	Silage / spoiled food	Non-Roquefort	10	12	-1.83	0.067	0.469	ns
Terpen 8	Silage / spoiled food	Roquefort	10	8	-1.67	0.0955	0.567	ns
Terpen 8	Silage / spoiled food	Termignon	10	4	-0.711	0.477	1	ns
Terpen 8	Non-Roquefort	Roquefort	12	8	-0.0142	0.989	1	ns
Terpen 8	Non-Roquefort	Termignon	12	4	0.63	0.529	1	ns
Terpen 8	Roquefort	Termignon	8	4	0.604	0.546	1	ns
Terpen 9	Lumber / spoiled food	Silage / spoiled food	10	10	-0.457	0.648	1	ns
Terpen 9	Lumber / spoiled food	Non-Roquefort	10	12	-3.3	0.000982	0.00982	**
Terpen 9	Lumber / spoiled food	Roquefort	10	8	-2.57	0.0101	0.0804	ns
Terpen 9	Lumber / spoiled food	Termignon	10	4	-0.502	0.616	1	ns
Terpen 9	Silage / spoiled food	Non-Roquefort	10	12	-2.82	0.00483	0.0435	*
Terpen 9	Silage / spoiled food	Roquefort	10	8	-2.14	0.0321	0.225	ns
Terpen 9	Silage / spoiled food	Termignon	10	4	-0.156	0.876	1	ns
Terpen 9	Non-Roquefort	Roquefort	12	8	0.416	0.677	1	ns
Terpen 9	Non-Roquefort	Termignon	12	4	1.93	0.0536	0.322	ns
Terpen 9	Roquefort	Termignon	8	4	1.51	0.177	1	ns
Terpen 11	Lumber / spoiled food	Silage / spoiled food	10	10	-1.57	0.117	0.703	ns
Terpen 11	Lumber / spoiled food	Non-Roquefort	10	12	-2.52	0.0118	0.106	ns
Terpen 11	Lumber / spoiled food	Roquefort	10	8	-3.48	0.000495	0.00495	**
Terpen 11	Lumber / spoiled food	Termignon	10	4	-2.05	0.0401	0.321	ns
Terpen 11	Silage / spoiled food	Non-Roquefort	10	12	-0.882	0.378	1	ns
Terpen 11	Silage / spoiled food	Roquefort	10	8	-2.01	0.0448	0.321	ns
Terpen 11	Silage / spoiled food	Termignon	10	4	-0.868	0.385	1	ns
Terpen 11	Non-Roquefort	Roquefort	12	8	-1.26	0.208	1	ns
Terpen 11	Non-Roquefort	Termignon	12	4	-0.236	0.813	1	ns
Terpen 11	Roquefort	Termignon	8	4	0.715	0.475	1	ns
Unknow 4	Lumber / spoiled food	Silage / spoiled food	10	10	-0.0351	0.972	1	ns
Unknow 4	Lumber / spoiled food	Non-Roquefort	10	12	-3.49	0.000482	0.00466	**
Unknow 4	Lumber / spoiled food	Roquefort	10	8	-0.608	0.543	1	ns
Unknow 4	Lumber / spoiled food	Termignon	10	4	0.889	0.374	1	ns
Unknow 4	Silage / spoiled food	Non-Roquefort	10	12	-3.45	0.000552	0.00466	**
Unknow 4	Silage / spoiled food	Roquefort	10	8	-0.575	0.565	1	ns
Unknow 4	Silage / spoiled food	Termignon	10	4	0.915	0.36	1	ns
Unknow 4	Non-Roquefort	Roquefort	12	8	2.64	0.00822	0.0575	ns
Unknow 4	Non-Roquefort	Termignon	12	4	2023-05-03	0.000466	0.00466	**
Unknow 4	Roquefort	Termignon	8	4	1.33	0.184	1	ns
Unknow 8	Lumber / spoiled food	Silage / spoiled food	10	10	-0.568	0.57	1	ns
Unknow 8	Lumber / spoiled food	Non-Roquefort	10	12	-3.54	0.000395	0.00356	**
Unknow 8	Lumber / spoiled food	Roquefort	10	8	0.00419	0.997	1	ns
Unknow 8	Lumber / spoiled food	Termignon	10	4	1.97	0.0492	0.246	ns
Unknow 8	Silage / spoiled food	Non-Roquefort	10	12	-2.95	0.00318	0.0223	*
Unknow 8	Silage / spoiled food	Roquefort	10	8	0.54	0.589	1	ns
Unknow 8	Silage / spoiled food	Termignon	10	4	2023-04-02	0.0165	0.0993	ns
Unknow 8	Non-Roquefort	Roquefort	12	8	3.33	0.000874	0.00699	**
Unknow 8	Non-Roquefort	Termignon	12	4	4.64	3.43E-06	3.43E-05	****
Unknow 8	Roquefort	Termignon	8	4	2023-09-01	0.0578	0.246	ns
Unknow 11	Lumber / spoiled food	Silage / spoiled food	10	10	-0.657	0.511	1	ns
Unknow 11	Lumber / spoiled food	Non-Roquefort	10	12	-3.6	0.000319	0.00287	**
Unknow 11	Lumber / spoiled food	Roquefort	10	8	0.121	0.903	1	ns
Unknow 11	Lumber / spoiled food	Termignon	10	4	1.62	0.104	0.521	ns
Unknow 11	Silage / spoiled food	Non-Roquefort	10	12	-2.91	0.00358	0.0251	*
Unknow 11	Silage / spoiled food	Roquefort	10	8	0.741	0.459	1	ns
Unknow 11	Silage / spoiled food	Termignon	10	4	2023-12-02	0.0339	0.203	ns
Unknow 11	Non-Roquefort	Roquefort	12	8	2023-05-03	0.000461	0.00369	**
Unknow 11	Non-Roquefort	Termignon	12	4	4.33	1.47E-05	0.000147	***
Unknow 11	Roquefort	Termignon	8	4	1.48	0.14	0.56	ns
Homomycophenolic acid	Lumber / spoiled food	Silage / spoiled food	10	10	-0.46	0.645	1	ns
Homomycophenolic acid	Lumber / spoiled food	Non-Roquefort	10	12	-3.64	0.000272	0.00245	**
Homomycophenolic acid	Lumber / spoiled food	Roquefort	10	8	-0.0542	0.957	1	ns
Homomycophenolic acid	Lumber / spoiled food	Termignon	10	4	1.95	0.0516	0.258	ns
Homomycophenolic acid	Silage / spoiled food	Non-Roquefort	10	12	-3.16	0.00158	0.011	*
Homomycophenolic acid	Silage / spoiled food	Roquefort	10	8	0.38	0.704	1	ns
Homomycophenolic acid	Silage / spoiled food	Termignon	10	4	2.29	0.0218	0.131	ns
Homomycophenolic acid	Non-Roquefort	Roquefort	12	8	3.36	0.000783	0.00626	**
Homomycophenolic acid	Non-Roquefort	Termignon	12	4	4.69	2.68E-06	2.68E-05	****
Homomycophenolic acid	Roquefort	Termignon	8	4	1.92	0.0546	0.258	ns
MPA IV putative	Lumber / spoiled food	Silage / spoiled food	10	10	-0.639	0.523	1	ns
MPA IV putative	Lumber / spoiled food	Non-Roquefort	10	12	-3.47	0.000522	0.00418	**
MPA IV putative	Lumber / spoiled food	Roquefort	10	8	0.301	0.763	1	ns
MPA IV putative	Lumber / spoiled food	Termignon	10	4	2023-05-02	0.0399	0.2	ns
MPA IV putative	Silage / spoiled food	Non-Roquefort	10	12	-2.8	0.00509	0.0356	*
MPA IV putative	Silage / spoiled food	Roquefort	10	8	0.904	0.366	1	ns
MPA IV putative	Silage / spoiled food	Termignon	10	4	2.54	0.0112	0.067	ns
MPA IV putative	Non-Roquefort	Roquefort	12	8	3.57	0.00036	0.00324	**
MPA IV putative	Non-Roquefort	Termignon	12	4	4.68	2.9E-06	2.9E-05	****
MPA IV putative	Roquefort	Termignon	8	4	1.75	0.0799	0.32	ns
Unknow 16	Lumber / spoiled food	Silage / spoiled food	10	10	0.509	0.611	1	ns
Unknow 16	Lumber / spoiled food	Non-Roquefort	10	12	-3.11	0.0019	0.0133	*
Unknow 16	Lumber / spoiled food	Roquefort	10	8	0.608	0.543	1	ns
Unknow 16	Lumber / spoiled food	Termignon	10	4	2023-06-01	0.11	0.66	ns
Unknow 16	Silage / spoiled food	Non-Roquefort	10	12	-3.64	0.000275	0.00248	**
Unknow 16	Silage / spoiled food	Roquefort	10	8	0.128	0.898	1	ns
Unknow 16	Silage / spoiled food	Termignon	10	4	1.21	0.225	1	ns
Unknow 16	Non-Roquefort	Roquefort	12	8	3.55	0.000392	0.00314	**
Unknow 16	Non-Roquefort	Termignon	12	4	3.94	8.11E-05	0.000811	***
Unknow 16	Roquefort	Termignon	8	4	2023-07-01	0.283	1	ns
Unknow 17	Lumber / spoiled food	Silage / spoiled food	10	10	-0.182	0.856	1	ns
Unknow 17	Lumber / spoiled food	Non-Roquefort	10	12	-3.3	0.000971	0.00874	**
Unknow 17	Lumber / spoiled food	Roquefort	10	8	-0.539	0.59	1	ns
Unknow 17	Lumber / spoiled food	Termignon	10	4	0.974	0.33	1	ns
Unknow 17	Silage / spoiled food	Non-Roquefort	10	12	-3.11	0.00188	0.015	*
Unknow 17	Silage / spoiled food	Roquefort	10	8	-0.368	0.713	1	ns
Unknow 17	Silage / spoiled food	Termignon	10	4	2023-11-01	0.266	1	ns
Unknow 17	Non-Roquefort	Roquefort	12	8	2.53	0.0113	0.0788	ns
Unknow 17	Non-Roquefort	Termignon	12	4	3.44	0.000571	0.00571	**
Unknow 17	Roquefort	Termignon	8	4	1.36	0.174	1	ns
Unknow 19	Lumber / spoiled food	Silage / spoiled food	10	10	2023-02-01	0.306	0.917	ns
Unknow 19	Lumber / spoiled food	Non-Roquefort	10	12	-1.72	0.0856	0.42	ns
Unknow 19	Lumber / spoiled food	Roquefort	10	8	2.89	0.00388	0.031	*
Unknow 19	Lumber / spoiled food	Termignon	10	4	1.73	0.084	0.42	ns
Unknow 19	Silage / spoiled food	Non-Roquefort	10	12	-2.79	0.0053	0.0371	*
Unknow 19	Silage / spoiled food	Roquefort	10	8	1.92	0.0546	0.327	ns
Unknow 19	Silage / spoiled food	Termignon	10	4	0.954	0.34	0.917	ns
Unknow 19	Non-Roquefort	Roquefort	12	8	4.61	3.96E-06	3.96E-05	****
Unknow 19	Non-Roquefort	Termignon	12	4	2023-05-03	0.00232	0.0209	*
Unknow 19	Roquefort	Termignon	8	4	-0.568	0.57	0.917	ns
Unknow 20	Lumber / spoiled food	Silage / spoiled food	10	10	-0.714	0.475	1	ns
Unknow 20	Lumber / spoiled food	Non-Roquefort	10	12	-1.39	0.165	0.826	ns
Unknow 20	Lumber / spoiled food	Roquefort	10	8	2.58	0.00997	0.0698	ns
Unknow 20	Lumber / spoiled food	Termignon	10	4	-1.65	0.0986	0.592	ns
Unknow 20	Silage / spoiled food	Non-Roquefort	10	12	-0.642	0.521	1	ns
Unknow 20	Silage / spoiled food	Roquefort	10	8	3.25	0.00116	0.00924	**
Unknow 20	Silage / spoiled food	Termignon	10	4	-1.11	0.266	1	ns
Unknow 20	Non-Roquefort	Roquefort	12	8	3.98	6.9E-05	0.00069	***
Unknow 20	Non-Roquefort	Termignon	12	4	-0.663	0.507	1	ns
Unknow 20	Roquefort	Termignon	8	4	-3.59	0.000329	0.00296	**
Unknow 21	Lumber / spoiled food	Silage / spoiled food	10	10	-1.57	0.117	0.586	ns
Unknow 21	Lumber / spoiled food	Non-Roquefort	10	12	0.0727	0.942	1	ns
Unknow 21	Lumber / spoiled food	Roquefort	10	8	3.18	0.00145	0.0116	*
Unknow 21	Lumber / spoiled food	Termignon	10	4	-0.276	0.782	1	ns
Unknow 21	Silage / spoiled food	Non-Roquefort	10	12	1.71	0.0874	0.525	ns
Unknow 21	Silage / spoiled food	Roquefort	10	8	4.66	3.15E-06	3.15E-05	****
Unknow 21	Silage / spoiled food	Termignon	10	4	0.908	0.364	1	ns
Unknow 21	Non-Roquefort	Roquefort	12	8	3.24	0.00119	0.0107	*
Unknow 21	Non-Roquefort	Termignon	12	4	-0.337	0.736	1	ns
Unknow 21	Roquefort	Termignon	8	4	-2.73	0.00627	0.0439	*
*ns: non significatif ; n1 : number of strain for population 1 ; n2 : number of strain for population 2
D.
Compound	Population 1	Population 2	n1	n2	diff	lwr	upr	p adj	Significance
Andrastin A (ESI +)	Lumber / spoiled food	Silage / spoiled food	10	10	-2226639.8	-7800195	3346915.3	0.783157	ns
Andrastin A (ESI +)	Lumber / spoiled food	Non-Roquefort	10	12	-8258116.1	-13594389	-2921843.4	0.0006841	***
Andrastin A (ESI +)	Lumber / spoiled food	Roquefort	10	8	-1520436.6	-7432085	4391211.3	0.9468253	ns
Andrastin A (ESI +)	Lumber / spoiled food	Termignon	10	4	-7205207.1	-14578327	167913.3	0.0582072	ns
Andrastin A (ESI +)	Silage / spoiled food	Non-Roquefort	10	12	-6031476.3	-11367749	-695203.6	0.0199219	*
Andrastin A (ESI +)	Silage / spoiled food	Roquefort	10	8	706203.2	-5205445	6617851.1	0.9969449	ns
Andrastin A (ESI +)	Silage / spoiled food	Termignon	10	4	-4978567.3	-12351688	2394553.1	0.3186533	ns
Andrastin A (ESI +)	Non-Roquefort	Roquefort	12	8	6737679.5	1049194	12426165.4	0.0132841	*
Andrastin A (ESI +)	Non-Roquefort	Termignon	12	4	1052909.1	-6142520	8248337.8	0.9933221	ns
Andrastin A (ESI +)	Roquefort	Termignon	8	4	-5684770.5	-13316675	1947134.2	0.228265	ns
Unknow 2	Lumber / spoiled food	Silage / spoiled food	10	10	-209068.5	-399409.1	-18727.86	0.0251416	*
Unknow 2	Lumber / spoiled food	Non-Roquefort	10	12	-153543.717	-335781	28693.58	0.1343031	ns
Unknow 2	Lumber / spoiled food	Roquefort	10	8	-175786.675	-377673.4	26100.07	0.1138258	ns
Unknow 2	Lumber / spoiled food	Termignon	10	4	-170173.55	-421970.6	81623.45	0.3177864	ns
Unknow 2	Silage / spoiled food	Non-Roquefort	10	12	55524.783	-126712.5	237762.08	0.9056768	ns
Unknow 2	Silage / spoiled food	Roquefort	10	8	33281.825	-168604.9	235168.57	0.9894951	ns
Unknow 2	Silage / spoiled food	Termignon	10	4	38894.95	-212902.1	290691.95	0.9917911	ns
Unknow 2	Non-Roquefort	Roquefort	12	8	-22242.958	-216508.6	172022.65	0.9974092	ns
Unknow 2	Non-Roquefort	Termignon	12	4	-16629.833	-262358.5	229098.88	0.9996723	ns
Unknow 2	Roquefort	Termignon	8	4	5613.125	-255021.5	266247.79	0.9999966	ns
Unknow 3	Lumber / spoiled food	Silage / spoiled food	10	10	-440362.7	-733359.45	-147365.95	0.0010027	**
Unknow 3	Lumber / spoiled food	Non-Roquefort	10	12	-263589.8	-544112.83	16933.231	0.074328	ns
Unknow 3	Lumber / spoiled food	Roquefort	10	8	-113744.68	-424514.66	197025.308	0.8320433	ns
Unknow 3	Lumber / spoiled food	Termignon	10	4	-385747.05	-773345.32	1851.218	0.0516315	ns
Unknow 3	Silage / spoiled food	Non-Roquefort	10	12	176772.9	-103750.13	457295.931	0.3870615	ns
Unknow 3	Silage / spoiled food	Roquefort	10	8	326618.02	15848.04	637388.008	0.0352232	*
Unknow 3	Silage / spoiled food	Termignon	10	4	54615.65	-332982.62	442213.918	0.9942212	ns
Unknow 3	Non-Roquefort	Roquefort	12	8	149845.12	-149193.43	448883.681	0.6107862	ns
Unknow 3	Non-Roquefort	Termignon	12	4	-122157.25	-500414.43	256099.928	0.8860927	ns
Unknow 3	Roquefort	Termignon	8	4	-272002.38	-673204.7	129199.948	0.3147389	ns
*ns: non significatif ; n1 : number of strain for population 1 ; n2 : number of strain for population 2
